# Network medicine informed multi-omics integration identifies drug targets and repurposable medicines for Amyotrophic Lateral Sclerosis

**DOI:** 10.1101/2024.03.27.586949

**Authors:** Mucen Yu, Jielin Xu, Ranjan Dutta, Bruce Trapp, Andrew A. Pieper, Feixiong Cheng

## Abstract

Amyotrophic Lateral Sclerosis (ALS) is a devastating, immensely complex neurodegenerative disease by lack of effective treatments. To date, the challenge to establishing effective treatment for ALS remains formidable, partly due to inadequate translation of existing human genetic findings into actionable ALS-specific pathobiology for subsequent therapeutic development. This study evaluates the feasibility of network medicine methodology via integrating human brain-specific multi-omics data to prioritize drug targets and repurposable treatments for ALS. Using human brain-specific genome-wide quantitative trait loci (x-QTLs) under a network-based deep learning framework, we identified 105 putative ALS-associated genes enriched in various known ALS pathobiological pathways, including regulation of T cell activation, monocyte differentiation, and lymphocyte proliferation. Specifically, we leveraged non-coding ALS loci effects from genome-wide associated studies (GWAS) on brain-specific expression quantitative trait loci (QTL) (eQTL), protein QTLs (pQTL), splicing QTL (sQTL), methylation QTL (meQTL), and histone acetylation QTL (haQTL). Applying network proximity analysis of predicted ALS-associated gene-coding targets and existing drug-target networks under the human protein-protein interactome (PPI) model, we identified a set of potential repurposable drugs (including Diazoxide, Gefitinib, Paliperidone, and Dimethyltryptamine) for ALS. Subsequent validation established preclinical and clinical evidence for top-prioritized repurposable drugs. In summary, we presented a network-based multi-omics framework to identify potential drug targets and repurposable treatments for ALS and other neurodegenerative disease if broadly applied.
