## Supplementary Table 1 for "Network medicine informed multi-omics integration identifies drug targets and repurposable medicines for Amyotrophic Lateral Sclerosis"

### Sheet: Table S1
Id	Label	Z-score	KEGG	DisGenet	Opentarget	Literature
3105	HLA-A	13.1116
3655	ITGA6	12.5433
2050	EPHB4	12.2646
23256	SCFD1	11.4484		2	3
920	CD4	11.392
58986	PGAP6	10.6679
3122	HLA-DRA	10.4166
26507	CNNM1	10.1828				4
3123	HLA-DRB1	9.98954		2
10505	SEMA4F	9.87125
3117	HLA-DQA1	9.59688
51706	CYB5R1	9.4463
3106	HLA-B	8.87587		2
23399	CTDNEP1	8.63209
3127	HLA-DRB5	8.59803
54928	BPNT2	8.40556
972	CD74	8.37303				4
54910	SEMA4C	8.14927
3111	HLA-DOA	8.10347
9451	EIF2AK3	7.94921	1
64881	PCDH20	7.8981
3603	IL16	7.81966
25764	HYPK	7.71536
3107	HLA-C	7.68097				4
3140	MR1	7.63573				4
3312	HSPA8	7.57157		2
11277	TREX1	7.54029
79932	KIAA0319L	7.5176
3630	INS	7.36523
7917	BAG6	7.17283
7903	ST8SIA4	7.16408
23240	TMEM131L	7.16344
949	SCARB1	7.08597
56893	UBQLN4	7.06784			3
79089	TMUB2	7.06115
3084	NRG1	7.01597	1	2		4
4012	LNPEP	6.99542
3732	CD82	6.97313
55254	TMEM39A	6.94573
3119	HLA-DQB1	6.92162
491	ATP2B2	6.77753				4
55501	CHST12	6.72356
3125	HLA-DRB3	6.71332
27158	NDOR1	6.62887
7037	TFRC	6.61275
22937	SCAP	6.61152
2583	B4GALNT1	6.60825				4
124446	TMEM219	6.59325
79589	RNF128	6.58879				4
29979	UBQLN1	6.58068	1	2
79152	FA2H	6.5655
309	ANXA6	6.53812
7049	TGFBR3	6.50975
3133	HLA-E	6.39864
5727	PTCH1	6.33447
8034	SLC25A16	6.3328
130617	ZFAND2B	6.30981
54471	MIEF1	6.29928
79770	TXNDC15	6.20567
64374	SIL1	6.173		2
10385	BTN2A2	6.13117
79414	LRFN3	6.08348
55739	NAXD	6.04748
8692	HYAL2	6.04691				4
79937	CNTNAP3	6.03402
29090	TIMM21	6.03323
55624	POMGNT1	6.01396
3118	HLA-DQA2	6.00475
2535	FZD2	5.99725
10945	KDELR1	5.96347
9146	HGS	5.94616
9798	IST1	5.93615
1485	CTAG1B	5.90007
55175	KLHL11	5.8729
140738	TMEM37	5.86364
6786	STIM1	5.84891			3
1136	CHRNA3	5.8415
81577	GFOD2	5.83055
7755	ZNF205	5.82933
125170	MIEF2	5.82329
966	CD59	5.82185		2
2563	GABRD	5.80133
51703	ACSL5	5.74188			3	4
51060	TXNDC12	5.74143				4
79867	TCTN2	5.73045
3543	IGLL1	5.69838
25789	TMEM59L	5.68862				4
81533	ITFG1	5.65736
8828	NRP2	5.63547
29978	UBQLN2	5.62234		2	3
3126	HLA-DRB4	5.60112
3113	HLA-DPA1	5.59493
55008	HERC6	5.51411
728577	CNTNAP3B	5.50037
1388	ATF6B	5.47468
23283	CSTF2T	5.44987
9709	HERPUD1	5.43355
9419	CRIPT	5.41798
10961	ERP29	5.40305
5354	PLP1	5.37276
54510	PCDH18	5.35027
55248	PACC1	5.34688
9620	CELSR1	5.33769
1137	CHRNA4	5.32521		2	3
2580	GAK	5.31269
