## Supplementary Table 3 for "Network medicine informed multi-omics integration identifies drug targets and repurposable medicines for Amyotrophic Lateral Sclerosis"

### Sheet: All
Union ALS-associated gene list (total = 440)	Union list with appearances 2+ or greater database (total = 155)
SOD1	SOD1
C9orf72	C9orf72
TARDBP	TARDBP
FUS	FUS
ATXN2	ATXN2
OPTN	OPTN
TBK1	TBK1
SQSTM1	SQSTM1
MATR3	MATR3
UNC13A	UNC13A
PON1	PON1
TAF15	TAF15
CHMP2B	CHMP2B
NEK1	NEK1
DAO	DAO
CFAP410	CFAP410
VCP	VCP
ANG	ANG
UBQLN2	UBQLN2
PFN1	PFN1
VAPB	VAPB
CHCHD10	CHCHD10
SETX	SETX
NEFH	NEFH
HNRNPA1	HNRNPA1
SIGMAR1	SIGMAR1
PRPH	PRPH
TREM2	TREM2
DCTN1	DCTN1
EPHA4	EPHA4
PPARGC1A	PPARGC1A
HNRNPA2B1	HNRNPA2B1
DPP6	DPP6
CCNF	CCNF
ANXA11	ANXA11
ERBB4	ERBB4
GLE1	GLE1
GLT8D1	GLT8D1
SCFD1	SCFD1
FIG4	FIG4
SLC1A2	SLC1A2
GFAP	GFAP
EWSR1	EWSR1
PON2	PON2
PON3	PON3
MOBP	MOBP
TP53	TP53
ARHGEF28	ARHGEF28
PTGS2	SOD2
SOD2	CAMK1G
GSR	ADARB1
PLA2G4A	CASP3
TNFRSF21	NEFM
GSTP1	ALS2
DBR1	MAPT
CAMK1G	TUBA4A
SLC6A1	KIFAP3
CD40LG	KIF5A
ADARB1	TRPM7
CASP3	SARM1
AQP4	ATXN3
C3	PSEN1
C5AR1	SPG11
NEFM	MOB3B
KIF1B	TNIP1
KCNJ10	SUSD2
BCL2L1	VEGFA
MSTN	NEFL
ZNF106	SNCA
ALS2	SMN1
MAPT	SMN2
CASP12	GDNF
IGF1R	GRN
IGF2R	ALAD
EPG5	APEX1
PTPRZ1	APOE
RARA	ATXN1
CASP9	B4GALT6
PSMC4	BCL11B
TUBA4A	BCL6
KIFAP3	CAMTA1
KIF5A	CCS
TRPM7	CDH13
SARM1	CDH22
ATXN3	CHGB
PSEN1	CNTF
SPG11	CNTN4
MOB3B	CNTN6
TNIP1	CRIM1
SUSD2	CRYM
IGFALS	CSNK1G3
VEGFA	CST3
NEFL	CX3CR1
SNCA	CYP2D6
SMN1	DIAPH3
SMN2	DISC1
GDNF	DNAJC7
GRN	DOC2B
SRRM2	DYNC1H1
RBMS3	EFEMP1
ALAD	ELP3
ALS3	ERLIN1
ALS7	FEZF2
APEX1	FGGY
APOE	GARS
AR	GPX3
ARPP21	GRB14
ATXN1	HEXA
B4GALT6	HFE
BCL11B	ITPR2
BCL6	KDR
CAMTA1	LIF
CAV1	LIPC
CAV2	LOX
CCS	LUM
CDH13	NAIP
CDH22	NETO1
CHGB	NIPA1
CNTF	NT5C1A
CNTN4	OGG1
CNTN6	OMA1
CRIM1	PARK7
CRYM	PCP4
CSNK1G3	PLEKHG5
CST3	PNPLA6
CX3CR1	PVR
CYP2D6	RAMP3
DIAPH3	RBMS1
DISC1	RNF19A
DNAJC7	SCN7A
DNMT3A	SELL
DNMT3B	SEMA6A
DOC2B	SLC39A11
DYNC1H1	SNCG
EFEMP1	SOX5
ELP3	SPAST
ENAH	SPG7
EphA3	SS18L1
ERLIN1	SUSD1
FEZF2	SYNE1
FGGY	SYT9
GARS	TIA1
GPX3	UBQLN1
GRB14	VDR
HEXA	VPS54
HFE	VRK1
ITPR2	ZFP64
KDR	ZNF512B
LIF	ZNF746
LIPC	NA
LMNB1	G3BP1
LOX	GRIA2
LUM	TMEM106B
MAOB	SLC1A1
MTND2P1	ELAVL4
NAIP
NETO1
NIPA1
NT5C1A
ODR4
OGG1
OMA1
PARK7
PCP4
PLEKHG5
PNPLA6
PVR
RAMP3
RBMS1
RFTN1
RNASE2
RNF19A
SCN7A
SELL
SEMA6A
SLC39A11
SLC52A3
SNCG
SOX5
SPAST
SPG7
SS18L1
SUSD1
SYNE1
SYT9
TIA1
UBQLN1
VDR
VPS54
VRK1
ZFP64
ZNF512B
ZNF746
NA
HTT
BDNF
APP
AIF1
PINK1
PARK2
LRRK2
NGF
IL1B
RBFOX3
SLC1A3
CHAT
IL6
CDK5
RBM8A
HSPA4
TNF
HNRNPDL
AKT1
GAPDH
BACE1
IGF1
ACTB
CYCS
SMCR8
HNRNPC
TH
G3BP1
GRIA2
SIRT1
ALB
TMEM106B
BCL2
PSEN2
DLG4
PRNP
S100B
TNPO1
WDR41
VDAC1
GRIA1
MFN2
CREB1
FGF2
NES
IL10
CCL2
FMR1
HMOX1
ENSP00000381231
CBSL
LGALS4
TLR4
RMDN3
NTF3
NTRK2
NFE2L2
MBP
RTN4
RAB5A
TSPO
ISL1
SLC1A1
ELAVL4
BECN1
YWHAQ
JUN
DNAJB1
HDAC6
ATG7
FXN
SPTLC1
RNASE4
ENSG00000259171
UBQLN4
CHRNA3
OPCML
ADGRD1
TIAM1
G2E3
SLC9A8
ACSL5
ITGA9
ERGIC1
CTNND2
IFNK
TMPRSS2
CRYZ
H3-5
PFKP
HHEX
NUDT12
TMEM97
MACIR
ENO3
IDE
IQCF5
CACNA1A
CHRNA4
CHRNB4
PITRM1
KIF11
DDX20
CAPN14
RIPK4
VEGFB
VEGFC
IFT74
ASIC2
ADAMTS20
ALK
AMPH
TBC1D32
CGNL1
COL4A1
DBF4B
DGKB
DGKD
DHX38
DSC3
EIF5A
EPHB3
FARS2
FBXO15
FOXA2
RAP1GAP2
GNG7
GPR26
GYPC
IL18RAP
IL2RB
IQGAP2
ATP23
MAGI2
MBTPS1
NELL1
NFIA
NOX4
PARP8
PCF11
PCSK5
PFN2
PLXDC2
PRDM1
BBS9
PTPRT
SLCO3A1
SOX21
TACR2
TIAM2
TMCC2
TUFT1
WNT9A
IKZF2
GEMIN2
UPF2
FBXO8
ARSG
PDE4B
TCEA1
RNF14
RBFOX1
FOXF2
RNF6
FHDC1
SLC25A26
SHROOM3
DAB1
GRK3
SETD7
FAM19A5
CHGA
SLC11A2
C7orf57
DHFR
EPO
F7
FMO1
ITGA2
MTHFR
NOS3
SUN3
TXNRD1
XRCC1
AGT
C1orf27
PFN3
AIM1L
CHRM1
CNOT1
EHMT1
ELL
FAM151A
IZUMO1R
FOXA1
FOXK1
GPR132
HDAC10
HOXD8
HS3ST2
KIF13A
KRTAP21-2
KTI12
ADGRL3
NCKAP5
NTM
OR5B3
PLEKHO2
SRCAP
STARD13
TRPM4
UBQLN3
UTP6
VCL
WDR1
ZNF410
ZNF778
CELF4
CSTF2T
DAZAP1
ELAVL1
ELAVL2
ELAVL3
G3BP2
HNRNPA0
HNRNPA1L2
HNRNPA3
HNRNPAB
HNRNPD
HNRNPH3
MSI2
PSPC1
RBM14
RBM33
SFPQ
SSB
TIAL1
XPO1
RAN
SRRT
NCBP2
NCBP1
RANGAP1
HNRNPH1
WDR7
DNAJC7A2:A261

### Sheet: Opentarget
Genes	overallAssociationScore
SOD1	0.869238
TARDBP	0.841086
FUS	0.83889
UBQLN2	0.831484
SETX	0.823981
ALS2	0.810038
ANG	0.797521
TBK1	0.791697
DCTN1	0.785753
VCP	0.76515
SIGMAR1	0.756749
SPG11	0.756004
PFN1	0.752037
SQSTM1	0.736895
OPTN	0.730628
FIG4	0.728825
VAPB	0.722226
PRPH	0.692103
TUBA4A	0.686052
MATR3	0.67455
NEK1	0.6219
ANXA11	0.618901
CHMP2B	0.612817
ERBB4	0.605102
HNRNPA1	0.597172
ATXN2	0.589418
C9orf72	0.554123
SPTLC1	0.535891
NEFH	0.535578
RNASE4	0.518429
ENSG00000259171	0.516335
MOB3B	0.481677
DAO	0.472254
UBQLN4	0.471184
FGGY	0.467291
UNC13A	0.452558
CFAP410	0.452413
SYNE1	0.437719
CCNF	0.416293
CHCHD10	0.412214
GLE1	0.409063
PLEKHG5	0.407277
PON1	0.403931
PPARGC1A	0.384066
CHRNA3	0.38355
KIF5A	0.381205
MOBP	0.379372
PON3	0.371879
PON2	0.37066
SCFD1	0.353853
ERLIN1	0.341243
CAMK1G	0.332736
OPCML	0.303806
ADGRD1	0.303352
TIAM1	0.302966
GPX3	0.29808
G2E3	0.297434
SLC9A8	0.29035
ACSL5	0.284014
DPP6	0.276372
VRK1	0.271015
ELP3	0.264149
ITGA9	0.262765
ERGIC1	0.2608
ZNF746	0.235192
CAMTA1	0.234456
CTNND2	0.232356
SUSD2	0.231401
IFNK	0.231178
TMPRSS2	0.227426
EWSR1	0.224187
SS18L1	0.223025
CRYZ	0.219717
H3-5	0.214194
ARHGEF28	0.202647
NIPA1	0.197024
HNRNPA2B1	0.190592
TNIP1	0.182494
PFKP	0.181017
MATR3	0.175169
HHEX	0.1746
NUDT12	0.169014
SARM1	0.165944
TMEM97	0.155902
MACIR	0.150431
KIFAP3	0.148494
ENO3	0.147832
PNPLA6	0.147832
IDE	0.145859
IQCF5	0.141917
GLT8D1	0.138588
DNAJC7	0.134626
CACNA1A	0.13382
DYNC1H1	0.13217
TRPM7	0.124259
CHRNA4	0.12347
CHRNB4	0.120935
PITRM1	0.119792
KIF11	0.119746
DDX20	0.119698
CAPN14	0.118266
RIPK4	0.108356

### Sheet: Refmap
Gene Symbol	ALSoD (gene discovery method) (doi: 10.1002/humu.22157)
SOD1	YES (Linkage Analysis)
ALS2	YES (Linkage Analysis)
APEX1	YES (GWAS)
HFE	YES (GWAS)
GRN	YES (GWAS)
PON1	YES (GWAS)
PON2	YES (GWAS)
SMN1	YES (GWAS)
SMN2	YES (GWAS)
ANG	YES (Candidate gene)
VEGFA	YES (GWAS)
VEGFB
VEGFC
SLC1A1
SLC1A2	YES (GWAS)
NEFH	YES (Candidate gene)
DCTN1	YES (Candidate gene)
NEFL
CNTF	YES (GWAS)
IFT74
MAPT	YES (GWAS)
CHMP2B	YES (Linkage, Candidate gene)
NEFM
PRPH	YES (Unknown)
SETX	YES (Linkage Analysis)
ASIC2
ADAMTS20
ALK
AMPH
TBC1D32
CGNL1
COL4A1
DBF4B
DGKB
DGKD
DHX38
DSC3
EIF5A
EPHB3
FARS2
FBXO15
FGGY	YES (GWAS)
FOXA2
RAP1GAP2
GNG7
GPR26
GYPC
IL18RAP
IL2RB
IQGAP2
ATP23
MAGI2
MBTPS1
NELL1
NFIA
NOX4
PARP8
PCF11
PCSK5
PFN2
PLXDC2
PRDM1
BBS9
PTPRT
SLCO3A1
SOX21
TACR2
TIAM2
TMCC2
TUFT1
WNT9A
IKZF2
KIFAP3	YES (GWAS)
VAPB	YES (Candidate gene)
ELP3	YES (Microsatellite, GWAS)
FIG4	YES (Candidate gene)
GRIA2
GEMIN2
ITPR2	YES (GWAS)
DPP6	YES (GWAS)
UPF2
FBXO8
ARSG
PDE4B
TCEA1
RNF14
RBFOX1
FOXF2
RNF6
ZFP64	YES (GWAS)
SUSD1	YES (GWAS)
FHDC1
SLC25A26
SHROOM3
CDH13	YES (GWAS)
DAB1
GRK3
SETD7
FAM19A5
ADARB1
CHGA
CHGB	YES (Candidate gene)
ATXN2	YES (Candidate gene)
OPTN	YES (Homozygosity mapping)
APOE	YES (GWAS)
SLC11A2
ALAD	YES (GWAS)
C7orf57
CST3	YES (GWAS)
DHFR
EPO
F7
FMO1
ITGA2
LIPC	YES (GWAS)
MTHFR
NOS3
OGG1	YES (GWAS)
PON3	YES (GWAS)
PSEN1	YES (GWAS)
SOD2	YES (GWAS)
SUN3
TMEM106B
TXNRD1
UNC13A	YES (GWAS)
XRCC1
CRYM	YES (GWAS)
DAO	YES (Linkage, Candidate gene)
LUM	YES (GWAS)
VCP	YES (Candidate gene)
RNF19A	YES (GWAS)
KDR	YES (GWAS)
LIF	YES (GWAS)
SPAST	YES (Candidate gene)
C9orf72	YES (GWAS)
PFN1	YES (NGS)
HNRNPA1	YES (Linkage Analysis, NGS)
HNRNPA2B1	YES (GWAS)
SPG11	YES (Linkage Analysis)
SQSTM1	YES (Candidate gene)
TBK1	YES (Exome Sequencing)
NEK1
CHCHD10	YES (NGS)
SIGMAR1	YES (Candidate gene)
SS18L1	YES (Exome Sequencing)
MATR3	YES (NGS)
TUBA4A	YES (NGS)
GLE1	YES (Unknown)
AGT	YES (GWAS)
B4GALT6	YES (GWAS)
BCL11B	YES (GWAS)
BCL6	YES (GWAS)
C1orf27	YES (GWAS)
CCS	YES (GWAS)
CDH22	YES (GWAS)
CNTN4	YES (GWAS)
CNTN6	YES (GWAS)
CRIM1	YES (GWAS)
CYP2D6	YES (GWAS)
DIAPH3	YES (GWAS)
DISC1	YES (GWAS)
DOC2B	YES (GWAS)
DYNC1H1	YES (GWAS)
EFEMP1	YES (GWAS)
FEZF2	YES (GWAS)
GARS	YES (GWAS)
GRB14	YES (GWAS)
HEXA	YES (GWAS)
LOX	YES (GWAS)
NAIP	YES (GWAS)
NETO1	YES (GWAS)
NT5C1A	YES (GWAS)
OMA1	YES (GWAS)
PCP4	YES (GWAS)
PFN3
PVR	YES (GWAS)
RAMP3	YES (GWAS)
SCN7A	YES (GWAS)
SELL	YES (GWAS)
SEMA6A	YES (GWAS)
SLC39A11	YES (GWAS)
SNCG	YES (GWAS)
SOX5	YES (GWAS)
SPG7	YES (GWAS)
SYT9	YES (GWAS)
UBQLN1
VDR	YES (GWAS)
VPS54	YES (GWAS)
ZNF512B	YES (GWAS)
ZNF746	YES (GWAS)
ERBB4	YES (Linkage Analysis, NGS)
AIM1L
CHRM1
CNOT1
CSNK1G3	YES (GWAS)
EHMT1
ELL
FAM151A
IZUMO1R
FOXA1
FOXK1
GPR132
HDAC10
HOXD8
HS3ST2
KIF13A
KRTAP21-2
KTI12
ADGRL3
NCKAP5
NTM
OR5B3
PLEKHO2
SRCAP
STARD13
TRPM4
UBQLN3
UTP6
VCL
WDR1
ZNF410
ZNF778
CELF4
CSTF2T
DAZAP1
ELAVL1
ELAVL2
ELAVL3
ELAVL4
G3BP1
G3BP2
HNRNPA0
HNRNPA1L2
HNRNPA3
HNRNPAB
HNRNPD
HNRNPH3
MSI2
PSPC1
RBM14
RBM33
RBMS1	YES (GWAS)
SFPQ
SSB
TIA1
TIAL1
XPO1
RAN
SRRT
NCBP2
NCBP1
RANGAP1
TARDBP	YES (Linkage, Candidate gene)
FUS	YES (Linkage, Candidate gene)
HNRNPH1
EWSR1	YES (GWAS)
TAF15	YES (Candidate gene)
WDR7	YES (Candidate gene)
GLT8D1	YES (Candidate gene)
DNAJC7A2:A261	YES (Candidate gene)

### Sheet: ALSoD
Genes
ALAD
ALS2
ALS3
ALS7
ANG
ANXA11
APEX1
APOE
AR
ARHGEF28
ARPP21
ATXN1
ATXN2
B4GALT6
BCL11B
BCL6
C9orf72
CAMTA1
CAV1
CAV2
CCNF
CCS
CDH13
CDH22
CFAP410
CHCHD10
CHGB
CHMP2B
CNTF
CNTN4
CNTN6
CRIM1
CRYM
CSNK1G3
CST3
CX3CR1
CYP2D6
DAO
DCTN1
DIAPH3
DISC1
DNAJC7
DNMT3A
DNMT3B
DOC2B
DPP6
DYNC1H1
EFEMP1
ELP3
ENAH
EphA3
EPHA4
ERBB4
ERLIN1
EWSR1
FEZF2
FGGY
FIG4
FUS
GARS
GLE1
GLT8D1
GPX3
GRB14
GRN
HEXA
HFE
HNRNPA1
HNRNPA2B1
ITPR2
KDR
KIF5A
KIFAP3
LIF
LIPC
LMNB1
LOX
LUM
MAOB
MAPT
MATR3
MOBP
MTND2P1
NAIP
NEFH
NEFL
NEK1
NETO1
NIPA1
NT5C1A
ODR4
OGG1
OMA1
OPTN
PARK7
PCP4
PFN1
PLEKHG5
PNPLA6
PON1
PON2
PON3
PRPH
PSEN1
PVR
RAMP3
RBMS1
RFTN1
RNASE2
RNF19A
SARM1
SCFD1
SCN7A
SELL
SEMA6A
SETX
SIGMAR1
SLC1A2
SLC39A11
SLC52A3
SMN1
SMN2
SNCG
SOD1
SOD2
SOX5
SPAST
SPG11
SPG7
SQSTM1
SS18L1
SUSD1
SYNE1
SYT9
TAF15
TARDBP
TBK1
TIA1
TNIP1
TRPM7
TUBA4A
UBQLN1
UBQLN2
UNC13A
VAPB
VCP
VDR
VEGFA
VPS54
VRK1
ZFP64
ZNF512B
ZNF746

### Sheet: DisGenet
Genes list
SOD1
C9orf72
TARDBP
FUS
ATXN2
OPTN
TBK1
SQSTM1
MATR3
UNC13A
PON1
TAF15
CHMP2B
NEK1
DAO
CFAP410
VCP
ANG
UBQLN2
PFN1
VAPB
CHCHD10
SETX
NEFH
HNRNPA1
SIGMAR1
PRPH
TREM2
DCTN1
EPHA4
PPARGC1A
HNRNPA2B1
DPP6
CCNF
ANXA11
ERBB4
GLE1
GLT8D1
SCFD1
FIG4
SLC1A2
GFAP
EWSR1
PON2
PON3
MOBP
TP53
ARHGEF28
PTGS2
SOD2
GSR
PLA2G4A
TNFRSF21
GSTP1
DBR1
CAMK1G
SLC6A1
CD40LG
ADARB1
CASP3
AQP4
C3
C5AR1
NEFM
KIF1B
KCNJ10
BCL2L1
MSTN
ZNF106
ALS2
MAPT
CASP12
IGF1R
IGF2R
EPG5
PTPRZ1
RARA
CASP9
PSMC4
TUBA4A
KIFAP3
KIF5A
TRPM7
SARM1
ATXN3
PSEN1
SPG11
MOB3B
TNIP1
SUSD2
IGFALS
VEGFA
NEFL
SNCA
SMN1
SMN2
GDNF
GRN
SRRM2
RBMS3

### Sheet: Disease
Genes
SOD1
C9orf72
FUS
TARDBP
SNCA
UBQLN2
HTT
VCP
ALS2
OPTN
VAPB
MAPT
ATXN2
SLC1A2
SETX
BDNF
APP
NEFL
NEFH
CHMP2B
GRN
GDNF
HNRNPA1
SQSTM1
MATR3
TBK1
AIF1
CHCHD10
PINK1
GFAP
PARK2
LRRK2
DCTN1
TREM2
SMN2
PSEN1
NGF
SMN1
IL1B
CNTF
PARK7
APOE
ANG
RBFOX3
HNRNPA2B1
SLC1A3
SIGMAR1
CHAT
FIG4
TIA1
IL6
CASP3
CDK5
RBM8A
HSPA4
TNF
HNRNPDL
AKT1
GAPDH
BACE1
PFN1
ATXN3
SPG11
IGF1
ACTB
CYCS
SMCR8
NEFM
UNC13A
HNRNPC
TH
G3BP1
GRIA2
SIRT1
ALB
TMEM106B
NEK1
PPARGC1A
KIF5A
BCL2
PSEN2
TUBA4A
DLG4
ATXN1
PRNP
S100B
CX3CR1
TNPO1
WDR41
VDAC1
GRIA1
VEGFA
MFN2
CREB1
FGF2
NES
IL10
CCL2
FMR1
EWSR1
HMOX1
ENSP00000381231
CBSL
LGALS4
TLR4
RMDN3
NTF3
NTRK2
TP53
NFE2L2
MBP
RTN4
RAB5A
TSPO
ISL1
SLC1A1
ELAVL4
BECN1
YWHAQ
CCNF
JUN
DNAJB1
HDAC6
ATG7
FXN
