## Supplementary Table 5 for "Network medicine informed multi-omics integration identifies drug targets and repurposable medicines for Amyotrophic Lateral Sclerosis"

### Sheet: KEGG_2021_Human_table (1)
Term	FDR	Odds Ratio	Count	Adjusted P-value
Amyotrophic lateral sclerosis	31.7915	20.9565	40	1.61638e-32
Pathways of neurodegeneration	19.5402	11.8741	33	2.88239e-20
Huntington disease	2.78383	5.06238	11	0.00164502
Parkinson disease	1.50269	4.42691	8	0.0314274
Spinocerebellar ataxia	1.50269	5.79278	6	0.0314274
Proteoglycans in cancer	1.47955	4.69318	7	0.0331477
Mitophagy	1.30828	8.1875	4	0.049172
Shigellosis	1.17861	3.87996		0.0662814
Salmonella infection	1.17861	3.83128		0.0662814
Transcriptional misregulation in cancer	1.15806	4.25612		0.0694932
Cholesterol metabolism	0.952524	8.31383		0.111552
Longevity regulating pathway	0.94689	5.33775		0.113008
Alzheimer disease	0.94689	2.93727		0.113008
Legionellosis	0.900311	7.23355		0.125802
Calcium signaling pathway	0.87623	3.37481		0.132975
Glutamatergic synapse	0.872469	4.75256		0.134132
RNA transport	0.800456	3.62136		0.158323
Kaposi sarcoma-associated herpesvirus infection	0.762689	3.48528		0.172707
Synaptic vesicle cycle	0.692143	5.20263		0.203169
Fluid shear stress and atherosclerosis	0.692143	3.86755		0.203169
Apoptosis	0.692143	3.7829		0.203169
Peroxisome	0.692143	4.93821		0.203169
Base excision repair	0.692143	8.35505		0.203169
MAPK signaling pathway	0.692143	2.73448		0.203169
Human cytomegalovirus infection	0.653185	2.97348		0.222236
Cellular senescence	0.639269	3.43203		0.229473
Bladder cancer	0.584551	6.63851		0.260285
mRNA surveillance pathway	0.584551	4.10319		0.260285
Protein processing in endoplasmic reticulum	0.564663	3.12139		0.272482
Vasopressin-regulated water reabsorption	0.564663	6.1634		0.272482
NOD-like receptor signaling pathway	0.518248	2.94354		0.303216
Serotonergic synapse	0.491023	3.54097		0.322832
Prion disease	0.475657	2.43495		0.334459
VEGF signaling pathway	0.418097	4.53801		0.381859
Notch signaling pathway	0.418097	4.53801		0.381859
Long-term depression	0.418097	4.45954		0.381859
Mineral absorption	0.418097	4.45954		0.381859
Dopaminergic synapse	0.406548	3.01652		0.39215
Lipid and atherosclerosis	0.401733	2.46496		0.396521
Autophagy	0.391817	2.90323		0.40568
Measles	0.39148	2.86025		0.405995
Long-term potentiation	0.39148	3.97788		0.405995
Non-small cell lung cancer	0.358334	3.69281		0.438194
p53 signaling pathway	0.358334	3.64061		0.438194
Thyroid hormone synthesis	0.358334	3.54051		0.438194
Glioma	0.358334	3.54051		0.438194
Human papillomavirus infection	0.358334	1.99581		0.438194
Pancreatic cancer	0.358334	3.49249		0.438194
Hepatitis C	0.352755	2.52362		0.443859
Necroptosis	0.352755	2.49102		0.443859
Other glycan degradation	0.352755	7.57372		0.443859
Hepatitis B	0.352755	2.44364		0.443859
JAK-STAT signaling pathway	0.352755	2.44364		0.443859
Glycosaminoglycan degradation	0.34132	7.1526		0.455701
Colorectal cancer	0.330516	3.07516		0.46718
Gap junction	0.32246	3.00334		0.475927
Small cell lung cancer	0.300089	2.86928		0.501085
Salivary secretion	0.300089	2.83761		0.501085
IL-17 signaling pathway	0.300089	2.80662		0.501085
Aldosterone synthesis and secretion	0.279354	2.68913		0.525589
AGE-RAGE signaling pathway in diabetic complications	0.273063	2.63399		0.533258
Pathogenic Escherichia coli infection	0.249397	1.99922		0.563122
Parathyroid hormone synthesis, secretion and action	0.249397	2.48127		0.563122
Glucagon signaling pathway	0.249397	2.45752		0.563122
Epstein-Barr virus infection	0.244617	1.94849		0.569355
TNF signaling pathway	0.23325	2.34522		0.584453
Rap1 signaling pathway	0.225181	1.87243		0.595414
Human immunodeficiency virus 1 infection	0.223759	1.85432		0.597367
Neurotrophin signaling pathway	0.214655	2.20412		0.610022
Nicotinate and nicotinamide metabolism	0.214655	3.78361		0.610022
Thyroid cancer	0.210852	3.57305		0.615387
Osteoclast differentiation	0.210852	2.06222		0.615387
Various types of N-glycan biosynthesis	0.210852	3.38465		0.615387
Glycine, serine and threonine metabolism	0.210852	3.2977		0.615387
Nicotine addiction	0.210852	3.2977		0.615387
Ras signaling pathway	0.210852	1.69065		0.615387
FoxO signaling pathway	0.210852	1.99787		0.615387
Ferroptosis	0.210852	3.2151		0.615387
Vascular smooth muscle contraction	0.210852	1.96717		0.615387
Chemical carcinogenesis	0.210852	1.63991		0.615387
Porphyrin and chlorophyll metabolism	0.210852	3.06169		0.615387
Apelin signaling pathway	0.210852	1.9085		0.615387
Yersinia infection	0.210852	1.9085		0.615387
PI3K-Akt signaling pathway	0.210852	1.4755		0.615387
Basal transcription factors	0.210852	2.92223		0.615387
Glycosphingolipid biosynthesis	0.210852	2.92223		0.615387
Amino sugar and nucleotide sugar metabolism	0.204792	2.73529		0.624033
Sphingolipid metabolism	0.204792	2.67817		0.624033
Cocaine addiction	0.204792	2.67817		0.624033
Cell adhesion molecules	0.204792	1.76372		0.624033
Retrograde endocannabinoid signaling	0.204792	1.76372		0.624033
Arginine and proline metabolism	0.204792	2.62338		0.624033
Spliceosome	0.204792	1.73971		0.624033
Phagosome	0.201903	1.71634		0.628198
Oxytocin signaling pathway	0.200163	1.69358		0.630721
Endocrine and other factor-regulated calcium reabsorption	0.200163	2.47165		0.630721
Hedgehog signaling pathway	0.198947	2.33648		0.632489
Pyrimidine metabolism	0.198947	2.33648		0.632489
Glutathione metabolism	0.198947	2.29464		0.632489
Endometrial cancer	0.198947	2.25427		0.632489
Wnt signaling pathway	0.198947	1.56871		0.632489
Viral myocarditis	0.198947	2.17764		0.632489
Arachidonic acid metabolism	0.198947	2.14123		0.632489
Glycerolipid metabolism	0.198947	2.14123		0.632489
Influenza A	0.198947	1.51288		0.632489
Basal cell carcinoma	0.198947	2.07195		0.632489
Cytosolic DNA-sensing pathway	0.198947	2.07195		0.632489
GnRH secretion	0.198947	2.03896		0.632489
Cortisol synthesis and secretion	0.198947	2.007		0.632489
Cytokine-cytokine receptor interaction	0.198947	1.32162		0.632489
Tuberculosis	0.198947	1.4443		0.632489
Axon guidance	0.198947	1.4281		0.632489
Adipocytokine signaling pathway	0.198947	1.88856		0.632489
Amphetamine addiction	0.198947	1.88856		0.632489
Renal cell carcinoma	0.198947	1.88856		0.632489
Renin secretion	0.198947	1.88856		0.632489
Central carbon metabolism in cancer	0.198947	1.8611		0.632489
Epithelial cell signaling in Helicobacter pylori infection	0.198947	1.8611		0.632489
RIG-I-like receptor signaling pathway	0.198947	1.8611		0.632489
Melanoma	0.197204	1.80849		0.635033
MicroRNAs in cancer	0.197204	1.25609		0.635033
Inositol phosphate metabolism	0.197204	1.78328		0.635033
Chronic myeloid leukemia	0.197204	1.71169		0.635033
Gastric acid secretion	0.197204	1.71169		0.635033
Metabolism of xenobiotics by cytochrome P450	0.197204	1.71169		0.635033
Pertussis	0.197204	1.71169		0.635033
Focal adhesion	0.185426	1.2905		0.65249
Viral carcinogenesis	0.184059	1.27753		0.654548
ErbB signaling pathway	0.172399	1.5276		0.672358
Regulation of actin cytoskeleton	0.160676	1.18791		0.690756
GnRH signaling pathway	0.160676	1.3942		0.690756
Rheumatoid arthritis	0.160676	1.3942		0.690756
Circadian entrainment	0.160676	1.33584		0.690756
Phosphatidylinositol signaling system	0.160676	1.33584		0.690756
Prostate cancer	0.160676	1.33584		0.690756
Glycerophospholipid metabolism	0.160676	1.322		0.690756
Inflammatory mediator regulation of TRP channels	0.160676	1.322		0.690756
Herpes simplex virus 1 infection	0.160676	1.03767		0.690756
Viral protein interaction with cytokine and cytokine receptor	0.160676	1.29516		0.690756
Amoebiasis	0.160676	1.26938		0.690756
Pancreatic secretion	0.160676	1.26938		0.690756
Protein digestion and absorption	0.160676	1.25688		0.690756
Toll-like receptor signaling pathway	0.160676	1.24461		0.690756
C-type lectin receptor signaling pathway	0.160676	1.24461		0.690756
Drug metabolism	0.156512	1.19784		0.697409
Insulin resistance	0.156512	1.19784		0.697409
HIF-1 signaling pathway	0.156512	1.18669		0.697409
Toxoplasmosis	0.155417	1.15444		0.69917
Endocytosis	0.155417	1.02458		0.69917
Cholinergic synapse	0.155417	1.14407		0.69917
Pathways in cancer	0.153526	0.971034		0.702221
Sphingolipid signaling pathway	0.151443	1.08557		0.705597
Growth hormone synthesis, secretion and action	0.151443	1.08557		0.705597
AMPK signaling pathway	0.151443	1.07639		0.705597
Thyroid hormone signaling pathway	0.151443	1.06737		0.705597
Cell cycle	0.151443	1.04118		0.705597
Platelet activation	0.151443	1.04118		0.705597
Lysosome	0.151443	1.00818		0.705597
Oocyte meiosis	0.151443	1.00025		0.705597
Purine metabolism	0.151443	1.00025		0.705597
Relaxin signaling pathway	0.151443	1.00025		0.705597
Natural killer cell mediated cytotoxicity	0.150265	0.984765		0.707515
Estrogen signaling pathway	0.144536	0.941033		0.716909
Insulin signaling pathway	0.144536	0.941033		0.716909
Signaling pathways regulating pluripotency of stem cells	0.136879	0.900997		0.72966
Breast cancer	0.133563	0.876134		0.735254
Gastric cancer	0.133563	0.864207		0.735254
Adrenergic signaling in cardiomyocytes	0.133563	0.858363		0.735254
Cushing syndrome	0.131268	0.830283		0.739149
Non-alcoholic fatty liver disease	0.131268	0.830283		0.739149
cGMP-PKG signaling pathway	0.120102	0.769793		0.758399
Hepatocellular carcinoma	0.120102	0.765145		0.758399
Tight junction	0.120102	0.760552		0.758399
Chemokine signaling pathway	0.0972235	0.668185		0.799423
cAMP signaling pathway	0.078994	0.592872		0.833693
Human T-cell leukemia virus 1 infection	0.078994	0.584624		0.833693
Thermogenesis	0.0747116	0.551358		0.841954
Coronavirus disease	0.0747116	0.551358		0.841954
Neuroactive ligand-receptor interaction	0.0309773	0.372517		0.931157

### Sheet: Biological Process
Term	Adjusted P-value	Adjusted P-value	Counts
antigen processing and presentation of exogenous peptide antigen via MHC class II	9.78189	1.65238e-10	14
antigen processing and presentation of peptide antigen via MHC class II	9.78189	1.65238e-10	14
antigen processing and presentation of exogenous peptide antigen	9.77545	1.67706e-10	14
interferon-gamma-mediated signaling pathway	6.82312	1.50271e-07	10
cellular response to interferon-gamma	5.60396	2.48906e-06	11
antigen receptor-mediated signaling pathway	5.60396	2.48906e-06	14
T cell receptor signaling pathway	5.47081	3.38215e-06	12
membrane organization	3.5167	0.000304296	12
chaperone cofactor-dependent protein refolding	3.31787	0.000480986	5
regulation of proteasomal ubiquitin-dependent protein catabolic process	3.29851	0.000502909	8
response to unfolded protein	3.21869	0.000604384	6
de novo' posttranslational protein folding	3.04606	0.000899383	5
cytokine-mediated signaling pathway	3.04606	0.000899383	17
tail-anchored membrane protein insertion into ER membrane	2.85727	0.00138907	4
positive regulation of T cell mediated immunity	2.85701	0.00138992	5
positive regulation of phosphorylation	2.85701	0.00138992	11
regulation of cell migration	2.85701	0.00138992	14
positive regulation of cell motility	2.66533	0.0021611	10
positive regulation of cell migration	2.66533	0.0021611	11
regulation of CD4-positive, alpha-beta T cell activation	2.57166	0.00268129	3
T cell mediated cytotoxicity	2.57166	0.00268129	3
ubiquitin-dependent ERAD pathway	2.50961	0.00309308	6
positive regulation of lymphocyte proliferation	2.46224	0.0034495	6
negative regulation of cellular component organization	2.40117	0.00397036	6
positive regulation of T cell mediated cytotoxicity	2.40117	0.00397036	4
negative regulation of inclusion body assembly	2.40117	0.00397036	3
positive regulation by symbiont of entry into host	2.40117	0.00397036	3
positive regulation of monocyte differentiation	2.40117	0.00397036	3
positive regulation of viral entry into host cell	2.40117	0.00397036	3
protein insertion into ER membrane by stop-transfer membrane-anchor sequence	2.40117	0.00397036	3

### Sheet: Moelcualr Founction
Term	Adjusted P-value	Adjusted P-value	Counts
MHC class II receptor activity	10.0141	9.68024e-11	7
MHC class II protein complex binding	8.12782	7.45039e-09	7
ubiquitin protein ligase binding	5.13464	7.33427e-06	14
ubiquitin-like protein ligase binding	4.92807	1.18012e-05	14
ubiquitin-specific protease binding	2.84459	0.00143024	4
polyubiquitin modification-dependent protein binding	2.48882	0.00324476	5
cadherin binding	1.72197	0.0189682	10
K48-linked polyubiquitin modification-dependent protein binding	1.57766	0.0264449	2
MHC class II protein binding	1.57766	0.0264449	2
C3HC4-type RING finger domain binding	1.57766	0.0264449	2
MHC protein binding	1.40263	0.0395703	3
CD4 receptor binding	1.39078	0.040665	2
PDZ domain binding	1.38563	0.0411503	4
Hsp70 protein binding	1.37832	0.0418482	3
protease binding	1.21871	0.0604352	5
G protein-coupled receptor binding	0.902937	0.125044	5
transmembrane-ephrin receptor activity	0.902937	0.125044	2
ephrin receptor activity	0.902937	0.125044	2
hydro-lyase activity	0.811163	0.154467	3
ATPase activator activity	0.810931	0.15455	2
sialyltransferase activity	0.791135	0.161758	2
disordered domain specific binding	0.735392	0.183911	2
nuclear localization sequence binding	0.719384	0.190817	2
chemorepellent activity	0.712121	0.194035	2
kinase binding	0.712121	0.194035	9
ubiquitin-protein transferase activity	0.691225	0.203599	8
double-stranded RNA binding	0.641859	0.228108	3
ubiquitin binding	0.641859	0.228108	3
mRNA binding	0.641859	0.228108	6
chemoattractant activity	0.641859	0.228108	2
